# Dysregulated splenic glucocorticoid sensitivity in aging and an α-synuclein transgenic mouse model of Parkinson’s disease

**DOI:** 10.64898/2026.08.27.745197

**Authors:** Daniel Rombach, Verena Bopp, Dominik Langgartner, Veselin Grozdanov, Jan Kassubek, Chadi Touma, Stefan O. Reber, Karin M Danzer

## Abstract

**Introduction:** Parkinson’s disease (PD) and aging both disrupt hypothalamic– pituitary–adrenal (HPA) axis function and peripheral immune homeostasis. Whether aging or α-synuclein (α-syn) pathology alters glucocorticoid (GC) sensitivity of peripheral immune cells has not been investigated.

**Methods:** Using an *ex vivo* GC sensitivity assay, we assessed the responsiveness of isolated and lipopolysaccharide (LPS)-stimulated splenocytes to the anti-inflammatory effects of increasing doses of corticosterone (CORT) in a wild-type (WT) aging cohort and in a PD α-syn transgenic mouse model and respective age-matched controls.

**Results:** Compared with splenocytes from 6-month-old WT mice, splenocytes from 20-month-old WT mice were less sensitive to 0.1 and 0.5 µM CORT. Isolated splenocytes from PD vs. control mice were less sensitive to 0.05, 0.1, and 0.5 µM CORT specifically at 16 months of age, but not at 6 or 20 months of age. As peripheral immune phenotyping revealed neither differences in HPA axis-related parameters nor in splenic GC receptor expression between PD and age-matched control mice at 6, 16, and 20 months, splenic GC resistance in PD mice at 16 months of age seems to be mediated by downstream GR signaling dysfunction.

**Conclusion:** Together, our results support the hypothesis that α-syn pathology accelerates an aging-associated decline in the peripheral sensitivity to anti-inflammatory GCs and may thereby sustain systemic and neuroinflammatory processes in PD.
