## Supplementary material for "Dysregulated splenic glucocorticoid sensitivity in aging and an α-synuclein transgenic mouse model of Parkinson’s disease": source data

### Sheet: Aging WT cohort GC assay
delta cell viability in % of CORT = 0µM set to 100%
6 mo CT 0 CORT	16 mo CT 0 CORT	20 mo CT 0 CORT	6 mo CT 0,05 CORT	16 mo CT 0,05 CORT	20 mo CT 0,05 CORT	6 mo CT 0,1 CORT	16 mo CT 0,1 CORT	20 mo CT 0,1 CORT	6 mo CT 0,5 CORT	16 mo CT 0,5 CORT	20 mo CT 0,5 CORT	6 mo CT 5 CORT	16 mo CT 5 CORT	20 mo CT 5 CORT
100	100	100	61.88	76.07	68.81	49.56	68.04	54.25	29.22	48.38	36.34	15.9	26.59	24.46
100	100	100	64.12	63.88	63.27	51.52	37.92	51.97	32.55	32.02	38.34	19.79	12.5	22.71
100	100	100	48.56	59.93	149.72	35.52	50.2	143.57	19.57	37.59	119.41	13.28	21.83	82.92
100	100	100	77.57	51.97	63.92	50.48	40.51	43.03	28.35	31.44	23.51	18.73	17.06	16.17
100	100	100	70.58	66.65	87.87	39.98	43.94	91.59	23.87	34.06	56.76	13.91	21.75	35.05
100	100	100	57.4	97.52	60.34	37.43	78.63	43.44	19.37	49.7	24.68	13.4	30.19	11.42
100	100	100	62.41	80.28	61.17	47.2	64.4	60.55	33.4	47.87	60.25	18.34	32.05	22.02
	100	100		58.29	65.81		54.61	62.36		49.37	60.6		29.2	31.53
		100			65.92			75.06			56.7			18.44
cell viability (RLU) at CORT = 0µM
6 mo basal 0 CORT	6 mo LPS 0 CORT	16 mo basal 0 CORT	16 mo LPS 0 CORT	20 mo basal 0 CORT	20 mo LPS 0 CORT
152553	241661	97478.7	134089	139240	191571
77524.3	109912	109526	154091	125757	186386
62272.3	93148	119933	167009	193000	264644
80968.7	108083	100210	151505	111832	158785
79227.7	105113	122609	178255	107671	160096
98345.7	152806	132770	173340	60497.3	94258.3
86536.7	118147	105220	138566	94356.3	132541
		90676	161242	98060.7	143532
				65389.7	84217
delta cell viability (LPS minus basal) at CORT = 0µM
6 mo 0 CORT	16 mo 0 CORT	20 mo 0 CORT
89108	36610.7	52331.3
32388	44565	60628.3
30875.7	47076.3	71644.3
27114	51295.3	46953
25885	55645.7	52424.3
54460.7	40570.7	33761
31610.7	33346.3	38185
	70566	45471.3
		18827.3

### Sheet: 6 mo V1S_SV2 GC assay
delta cell viability in % of CORT = 0µM set to 100%
Control 0 CORT	V1S/SV2 0 CORT	Control 0,05 CORT	V1S/SV2 0,05 CORT	Control 0,1 CORT	V1S/SV2 0,1 CORT	Control 0,5 CORT	V1S/SV2 0,5 CORT	Control 5 CORT	V1S/SV2 5 CORT
100	100	78.67	76.37	51.41	37.96	18.79	17.85	-15.73	-18.57
100	100	70.46	83.28	39.05	57.75	14.96	26.55	-14.99	-19.29
100	100	85.48	65.58	59.12	39.86	41.97	17	5.13	-12.48
100	100	70.38	80.61	45.4	60.41	22.41	47.66	-3.19	-3.32
100	100	79.4	66.32	50.46	32.31	20.68	9.36	-11.96	-25.3
100	100	69.45	61.16	45.99	40.78	25.9	15.68	3.61	-18.07
	100		79		53.82		24.99		-1.65
cell viability (RLU) at CORT = 0µM
Control basal 0 CORT	Control LPS 0 CORT	V1S/SV2 basal 0 CORT	V1S/SV2 LPS 0 CORT
61442.3	95678.3	57985.3	87311
50828	78091.7	70312	100763
127154	228111	68310.7	110992
95990	168437	115161	187047
95063.3	143965	52553.7	74669.7
86153	140688	49719.3	72855.7
		98501	168549
delta cell viability (LPS minus basal) at CORT = 0µM
Control 0 CORT	V1S/SV2 0 CORT
34236	29325.7
27263.7	30450.7
100957	42681.7
72447	71886.3
48902	22116
54534.7	23136.3
	70047.7

### Sheet: 16 moV1S_SV2 GC assay
delta cell viability in % of CORT = 0µM set to 100%
Control 0 CORT	V1S/SV2 0 CORT	Control 0,05 CORT	V1S/SV2 0,05 CORT	Control 0,1 CORT	V1S/SV2 0,1 CORT	Control 0,5 CORT	V1S/SV2 0,5 CORT	Control 5 CORT	V1S/SV2 5 CORT
100	100	71.72	106.44	50.21	85.82	37.13	53.05	-2.97	32.34
100	100	69.11	62.77	44.81	51.07	35.89	43.99	-17.15	-5.33
100	100	76.17	104.43	59.25	77.48	36.64	62.54	-11.27	-6.89
100	100	62.61	99.01	48.15	81.77	45.92	64.62	5.76	-2.01
100	100	76.02	89.86	57.08	65.09	45.84	53.18	9.04	9.85
cell viability (RLU) at CORT = 0µM
Control basal 0 CORT	Control LPS 0 CORT	V1S/SV2 basal 0 CORT	V1S/SV2 LPS 0 CORT
37090.7	67106.3	34282	48464.7
31067	51388.7	44859	72551
27324.3	42149	22968.7	32996
19496	40513.7	26694	39664.3
48512.3	82397	48586.7	108937
delta cell viability (LPS minus basal) at CORT = 0µM
Control 0 CORT	V1S/SV2 0 CORT
30015.7	14182.7
20321.7	27692
14824.7	10027.3
21017.7	12970.3
33884.7	60350.3

### Sheet: 20 months V1S_SV2 GC assay
delta cell viability in % of CORT = 0µM set to 100%
Control 0 CORT	V1S/SV2 0 CORT	Control 0,05 CORT	V1S/SV2 0,05 CORT	Control 0,1 CORT	V1S/SV2 0,1 CORT	Control 0,5 CORT	V1S/SV2 0,5 CORT	Control 5 CORT	V1S/SV2 5 CORT
100	100	76	73.9	76.08	54.72	73.58	41.75	24.36	1.45
100	100	78.25	62.81	68.06	68.31	57.75	60.51	19.62	4
100	100	91.54	98.09	73.32	107.31	63.56	85.88	29.71	24.07
100	100	88.71	45.03	96.08	41.63	59.94	33.45	8.86	-4.78
100	100	72.08	101.41	58.01	80.65	30.7	77.59	-9.58	10.86
100	100	78.6	83.23	59.4	71.23	51.88	67.3	12.24	25.36
100		71.97		51.82		34.09		2.14
cell viability (RLU) at CORT = 0µM
Control basal 0 CORT	Control LPS 0 CORT	V1S/SV2 basal 0 CORT	V1S/SV2 LPS 0 CORT
59997.3	121999	57995	96790
52158	87037.7	49117	75268.7
66441	129388	61544	92119
52015.3	72443.7	29302.7	48820
30192.3	45084.7	10723.3	19543
67045.7	112022	66880	144889
50698.3	103057
delta cell viability (LPS minus basal) at CORT = 0µM
Control 0 CORT	V1S/SV2 0 CORT
62002	38795
34879.7	26151.7
62946.7	30575
20428.3	19517.3
14892.3	8819.67
44976.3	78008.7
52358.7

### Sheet: weight data
rel. Spleen weight (mg/g bodyweight)
Aging cohort				6 months			16 months			20 months
6 mo	16 mo	20 mo		Control	V1S/SV2		Control	V1S/SV2		Control	V1S/SV2
3.0303	3.07843	3.48727		3.07075	2.62041		4.58188	3.16099		6.58472	6.20946
2.73958	2.31395	2.97814		2.91244	2.29665		2.625	2.40327		3.27181	5.74101
2.66894	2.14107	2.24917		2.26861	3.39462		2.5142	2.35248		2.4186	1.94737
3.28512	2.47546	3.59431		2.18846	3.2807		2.87658	5.67114		1.61975	2.09459
2.66096	2.47804	4.81742		3.64773	2.652		4.18182	2.28652		3.22376	2.76014
2.5566	3.88643	2.24011		3.4329	2.30672					3.72245	5.09426
2.41808	2.24398	2.1901			3.37131					4.116
	3.79098	1.87736
		2.67208
rel. Adrenal weight (mg/g bodyweight)
Aging cohort				6 months			16 months			20 months
6 mo	16 mo	20 mo		Control	V1S/SV2		Control	V1S/SV2		Control	V1S/SV2
0.208333	0.215686	0.301818		0.273585	0.167347		0.25784	0.226006		0.166113	0.125
0.0972222	0.0726744	0.210383		0.294931	0.124402		0.0888158	0.103542		0.107383	0.241007
0.116041	0.0877743	0.112957		0.0841424	0.273543		0.113565	0.0939948		0.0813953	0.0775623
0.22314	0.101227	0.316726		0.103846	0.25		0.0696203	0.248322		0.037037	0.0878378
0.116438	0.196382	0.261236		0.234848	0.104		0.234266	0.0898876		0.0469613	0.097973
0.259434	0.216066	0.0564972		0.225108	0.0840336					0.285714	0.29918
0.10452	0.0843373	0.0572917			0.227848					0.292
	0.233607	0.072327
		0.0844156

### Sheet: fCORT
	16 months
	Control	V1S/SV2
	40.166	72.182
	40.196	26.958
	51.368	26.293
	29.65	18.816
	26.436	20.92

### Sheet: FKBP51 WB
	rel. FKBP51 expression normalized to GAPDH and reference sample
16 months	Control	V1S/SV2
	1	2.17123
	0.790052	1.36019
	0.822089	0.828357
	0.971281	0.91846
	1.04874	1.17367
	values after Densiometric analysis
	FKBP51			GAPDH
16 months	Control	V1S/SV2		Control	V1S/SV2
	11553523	32267252		53082931	26047209
	19326597	37732470		42875080	48620701
	38663915	38100293		82431368	80615056
	39719668	39716462		71674754	75790654
	14887270	15470743		24880136	60562717

### Sheet: qPCR data
	Fkbp5 normalized expression values to Gapdh and Ywhaz
	6 month			16 month			20 month			Aging cohort
	Control	V1S/SV2		Control	V1S/SV2		Control	V1S/SV2		6 mo	16 mo	20 mo
	0.77614	0.69238		0.9056	0.60968		1.14796	1.71344		1.55274	1.03885	0.86912
	1.26535	0.79153		0.70137	0.66593		0.8682	1.15146		0.64894	1.17961	0.8028
	0.66827	0.67815		0.75731	0.69697		0.97678	1.04598		0.71594	0.94734	1.00743
	0.69784	1.16396		0.92278	0.72809		1.02204	1.20382		1.26918	0.72554	0.62719
	0.66178	0.82814		0.81153			1.30684	0.73109		0.94877	0.65834	0.86394
	0.93097	0.56975					0.88226	0.69206		1.30795	0.92559	1.01654
		0.56617					0.62699			0.85111	0.60531	0.57864
											0.81205	0.67284
												0.77275
	Fkbp4 normalized expression values to Gapdh and Ywhaz
	6 month			16 month			20 month			Aging cohort
	Control	V1S/SV2		Control	V1S/SV2		Control	V1S/SV2		6 mo	16 mo	20 mo
	0.71818	0.90058		1.10506	0.53314		0.76079	0.92683		0.55699	0.49687	0.82391
	0.89459	0.85556		1.52783	0.74897		0.6704	0.67722		0.53839	0.61097	0.53671
	0.6913	1.03409		1.18017	0.7841		0.94178	0.68935		0.37766	0.68275	0.66833
	0.91707	0.6611		0.59628	1.22319		0.7692	0.74291		0.67729	0.50796	1.23237
	0.68383	0.97527		0.84746			1.0691	0.50994		0.7713	0.64687	0.34177
	1.18403	0.63264					0.5325	1.0275		0.7061	0.72896	0.27263
		0.58276					0.74295			1.16718	0.43906	0.52502
											0.65928	0.54127
												0.52757

### Sheet: flow cytometry
	GR MFI values
	Ly-6C high GR+			Ly-6C low GR+			Macrophages GR+			Tregs GR+
16 months	Control	V1S/SV2		Control	V1S/SV2		Control	V1S/SV2		Control	V1S/SV2
	61476	87598		45466	70927		50966	72902		35297	33273
	42063	42696		35930	32023		35717	29671		31556	24919
	40584	42824		32402	38467		36143	36036		22020	20503
	33371	41440		28069	33470		29846	34472		31371	25136
	31463	35612		24420	30733		28649	32690		20272	21217
	CD4 GR+			DCs GR+			Ly-6C+ Ly-6G+ GR+
	Control	V1S/SV2		Control	V1S/SV2		Control	V1S/SV2
	38696	52526		70281	100285		37900	52526
	32980	28565		54628	45194		20797	24140
	27184	29498		49306	51584		22595	18516
	22273	32307		41813	49604		16645	26101
	23387	24280		39159	44257		14856	18516
